# Influence of heterotrophs on phage infection of marine picocyanobacteria

**DOI:** 10.1101/2025.09.17.676900

**Authors:** Allison Coe, Sierra M. Parker, Nhi N. Vo, Sean M. Kearney, Shaul Pollak, Konnor von Emster, James I. Mullet, Kurt G. Castro, Sallie W. Chisholm

## Abstract

Picocyanobacteria *Prochlorococcus* and *Synechococcus* coexist with both their lytic phages and heterotrophic bacteria in the oceans. These lytic phages are a significant cause of mortality, and heterotrophic bacteria have been shown to increase the fitness of *Prochlorococcus* by reducing oxidative stress and cross feeding under extended darkness. Studies of *Prochlorococcus-*phage interactions are often done with xenic cultures as it has been historically difficult to obtain and maintain heterotroph-free cultures. Here we examine the effects of heterotrophic bacteria on phage infection in *Prochlorococcus* and *Synechococcus* by comparing phage infection dynamics in cultures with and without heterotrophs present. We found that *Prochlorococcus* populations resumed growth following infection only in the presence of heterotrophs, independent of phage:host or heterotroph:host ratios. In phage:host pairing with *Synechococcus* the outcomes varied, suggesting that the impact of heterotrophs on phage infection may be dependent on the phage:host interaction. In cases where the host recovered from phage infection, heterotrophs appeared to facilitate it both by mitigating oxidative stress and possibly supplying organic carbon sources, which may support post-infection growth. Furthermore, *Prochlorococcus* and *Synechococcus* populations that recovered from infection were resistant to phage infection when transferred to fresh media. Evidence argues against genetic change as the mechanism of resistance, suggesting that *Prochlorococcus* and *Synechococcus* populations in co-culture with heterotrophs undergo non-genetic adaptations during recovery from phage infection, likely driven by heterotroph-derived organic compounds that reshape host metabolism and confer protection against future lysis.
