## Supporting Information Table S2 for "Influence of heterotrophs on phage infection of marine picocyanobacteria"

### Sheet: Community
Sample Name	Community	% Relative Abundance	# of Reads
MED4-Alteromonas_1stinfection_A	Heterotrophs	43.9972	897663
MED4-Alteromonas_1stinfection_A	Prochlorococcus	26.1737	534015
MED4-Alteromonas_1stinfection_A	Unclassified	14.6573	299049
MED4-Alteromonas_1stinfection_A	Viruses	15.1717	309544
MED4-Alteromonas_1stinfection_B	Heterotrophs	45.9481	9964951
MED4-Alteromonas_1stinfection_B	Prochlorococcus	18.3833	3986871
MED4-Alteromonas_1stinfection_B	Unclassified	19.9917	4335688
MED4-Alteromonas_1stinfection_B	Viruses	15.6769	3399906
MED4-Alteromonas_1stinfection_C	Heterotrophs	54.0235	3157487
MED4-Alteromonas_1stinfection_C	Prochlorococcus	18.0686	1056049
MED4-Alteromonas_1stinfection_C	Unclassified	19.5272	1141300
MED4-Alteromonas_1stinfection_C	Viruses	8.38069	489823
MED4-Alteromonas_2ndinfection_A	Heterotrophs	37.041	1789189
MED4-Alteromonas_2ndinfection_A	Prochlorococcus	20.731	1001369
MED4-Alteromonas_2ndinfection_A	Unclassified	19.6568	949481
MED4-Alteromonas_2ndinfection_A	Viruses	22.5712	1090257
MED4-Alteromonas_2ndinfection_B	Heterotrophs	31.5442	696071
MED4-Alteromonas_2ndinfection_B	Prochlorococcus	28.9181	638121
MED4-Alteromonas_2ndinfection_B	Unclassified	16.8955	372824
MED4-Alteromonas_2ndinfection_B	Viruses	22.6423	499636
MED4-Alteromonas_2ndinfection_C	Heterotrophs	34.2815	563763
MED4-Alteromonas_2ndinfection_C	Prochlorococcus	22.2932	366614
MED4-Alteromonas_2ndinfection_C	Unclassified	14.9566	245963
MED4-Alteromonas_2ndinfection_C	Viruses	28.4687	468170
MED4-Alteromonas_nophagecontrol_A	Heterotrophs	27.7429	520759
MED4-Alteromonas_nophagecontrol_A	Prochlorococcus	59.2219	1111649
MED4-Alteromonas_nophagecontrol_A	Unclassified	13.0294	244574
MED4-Alteromonas_nophagecontrol_A	Viruses	0.00575359	108
MED4-Alteromonas_nophagecontrol_B	Heterotrophs	25.3454	598719
MED4-Alteromonas_nophagecontrol_B	Prochlorococcus	59.4709	1404843
MED4-Alteromonas_nophagecontrol_B	Unclassified	15.1777	358534
MED4-Alteromonas_nophagecontrol_B	Viruses	0.00596892	141
MED4-Alteromonas_nophagecontrol_C	Heterotrophs	26.2705	9728387
MED4-Alteromonas_nophagecontrol_C	Prochlorococcus	56.1629	20798025
MED4-Alteromonas_nophagecontrol_C	Unclassified	17.5612	6503178
MED4-Alteromonas_nophagecontrol_C	Viruses	0.00540079	2000
MED4Xe_1stinfection_A	Heterotrophs	62.7511	1634665
MED4Xe_1stinfection_A	Prochlorococcus	17.8039	463791
MED4Xe_1stinfection_A	Unclassified	18.5525	483292
MED4Xe_1stinfection_A	Viruses	0.892591	23252
MED4Xe_1stinfection_B	Heterotrophs	62.6493	1099291
MED4Xe_1stinfection_B	Prochlorococcus	19.2671	338074
MED4Xe_1stinfection_B	Unclassified	17.2537	302746
MED4Xe_1stinfection_B	Viruses	0.829898	14562
MED4Xe_1stinfection_C	Heterotrophs	62.171	1122173
MED4Xe_1stinfection_C	Prochlorococcus	18.9052	341235
MED4Xe_1stinfection_C	Unclassified	17.3394	312972
MED4Xe_1stinfection_C	Viruses	1.58434	28597
MED4Xe_2ndinfection_A	Heterotrophs	49.8731	1428132
MED4Xe_2ndinfection_A	Prochlorococcus	23.1523	662973
MED4Xe_2ndinfection_A	Unclassified	26.3743	755236
MED4Xe_2ndinfection_A	Viruses	0.600343	17191
MED4Xe_2ndinfection_B	Heterotrophs	49.7677	4818480
MED4Xe_2ndinfection_B	Prochlorococcus	23.6597	2290721
MED4Xe_2ndinfection_B	Unclassified	25.8801	2505690
MED4Xe_2ndinfection_B	Viruses	0.692444	67042
MED4Xe_2ndinfection_C	Heterotrophs	50.0725	908404
MED4Xe_2ndinfection_C	Prochlorococcus	26.0268	472172
MED4Xe_2ndinfection_C	Unclassified	23.4354	425160
MED4Xe_2ndinfection_C	Viruses	0.465225	8440
MED4Xe_nophagecontrol_A	Heterotrophs	28.2303	541825
MED4Xe_nophagecontrol_A	Prochlorococcus	57.0499	1094961
MED4Xe_nophagecontrol_A	Unclassified	14.7137	282401
MED4Xe_nophagecontrol_A	Viruses	0.00609596	117
MED4Xe_nophagecontrol_B	Heterotrophs	23.7005	435813
MED4Xe_nophagecontrol_B	Prochlorococcus	63.5222	1168069
MED4Xe_nophagecontrol_B	Unclassified	12.7719	234855
MED4Xe_nophagecontrol_B	Viruses	0.00543822	100
MED4Xe_nophagecontrol_C	Heterotrophs	28.05	507200
MED4Xe_nophagecontrol_C	Prochlorococcus	58.3405	1054911
MED4Xe_nophagecontrol_C	Unclassified	13.6033	245974
MED4Xe_nophagecontrol_C	Viruses	0.00619402	112
MITS9451Xe_1stinfection_A	Heterotrophs	20.1808	522399
MITS9451Xe_1stinfection_A	Synechococcus	18.3865	475953
MITS9451Xe_1stinfection_A	Unclassified	20.238	523880
MITS9451Xe_1stinfection_A	Viruses	41.1948	1066367
MITS9451Xe_1stinfection_B	Heterotrophs	24.025	364779
MITS9451Xe_1stinfection_B	Synechococcus	20.1191	305474
MITS9451Xe_1stinfection_B	Unclassified	22.0658	335031
MITS9451Xe_1stinfection_B	Viruses	33.7902	513046
MITS9451Xe_1stinfection_C	Heterotrophs	23.3672	1230322
MITS9451Xe_1stinfection_C	Synechococcus	16.9231	891031
MITS9451Xe_1stinfection_C	Unclassified	23.0281	1212469
MITS9451Xe_1stinfection_C	Viruses	36.6815	1931343
MITS9451Xe_2ndinfection_A	Heterotrophs	18.611	908893
MITS9451Xe_2ndinfection_A	Synechococcus	14.0474	686026
MITS9451Xe_2ndinfection_A	Unclassified	18.1627	887000
MITS9451Xe_2ndinfection_A	Viruses	49.1789	2401719
MITS9451Xe_2ndinfection_B	Heterotrophs	21.4973	507865
MITS9451Xe_2ndinfection_B	Synechococcus	6.00633	141897
MITS9451Xe_2ndinfection_B	Unclassified	17.1678	405581
MITS9451Xe_2ndinfection_B	Viruses	55.3286	1307114
MITS9451Xe_2ndinfection_C	Heterotrophs	27.8027	1802174
MITS9451Xe_2ndinfection_C	Synechococcus	8.11117	525767
MITS9451Xe_2ndinfection_C	Unclassified	20.4543	1325849
MITS9451Xe_2ndinfection_C	Viruses	43.6318	2828218
MITS9451Xe_nophagecontrol_A	Heterotrophs	27.4122	740114
MITS9451Xe_nophagecontrol_A	Synechococcus	48.3398	1305147
MITS9451Xe_nophagecontrol_A	Unclassified	24.2445	654588
MITS9451Xe_nophagecontrol_A	Viruses	0.00340748	92
MITS9451Xe_nophagecontrol_B	Heterotrophs	25.6261	196418
MITS9451Xe_nophagecontrol_B	Synechococcus	50.6617	388310
MITS9451Xe_nophagecontrol_B	Unclassified	23.7107	181737
MITS9451Xe_nophagecontrol_B	Viruses	0.0015656	12
MITS9451Xe_nophagecontrol_C	Heterotrophs	26.3009	643998
MITS9451Xe_nophagecontrol_C	Synechococcus	50.9006	1246343
MITS9451Xe_nophagecontrol_C	Unclassified	22.797	558204
MITS9451Xe_nophagecontrol_C	Viruses	0.00147024	36

### Sheet: Class
Sample Name	Class	% Relative Abundance	# of Reads
MED4-Alteromonas_nophagecontrol_A	Gammaproteobacteria	99.5896	497428
MED4-Alteromonas_nophagecontrol_A	Others	0.410428	2050
MED4-Alteromonas_nophagecontrol_B	Gammaproteobacteria	99.5953	564496
MED4-Alteromonas_nophagecontrol_B	Others	0.404735	2294
MED4-Alteromonas_nophagecontrol_C	Gammaproteobacteria	99.5522	9190291
MED4-Alteromonas_nophagecontrol_C	Others	0.447765	41336
MED4-Alteromonas_1stinfection_A	Gammaproteobacteria	99.6521	876954
MED4-Alteromonas_1stinfection_A	Others	0.347948	3062
MED4-Alteromonas_1stinfection_B	Gammaproteobacteria	99.6435	9714382
MED4-Alteromonas_1stinfection_B	Others	0.356514	34757
MED4-Alteromonas_1stinfection_C	Gammaproteobacteria	99.6444	3095672
MED4-Alteromonas_1stinfection_C	Others	0.355552	11046
MED4-Alteromonas_2ndinfection_A	Gammaproteobacteria	99.6481	1729118
MED4-Alteromonas_2ndinfection_A	Others	0.351885	6106
MED4-Alteromonas_2ndinfection_B	Gammaproteobacteria	99.6567	667591
MED4-Alteromonas_2ndinfection_B	Others	0.343339	2300
MED4-Alteromonas_2ndinfection_C	Gammaproteobacteria	99.6423	546008
MED4-Alteromonas_2ndinfection_C	Others	0.357685	1960
MED4Xe_nophagecontrol_A	Alphaproteobacteria	52.5063	271455
MED4Xe_nophagecontrol_A	Betaproteobacteria	0.218377	1129
MED4Xe_nophagecontrol_A	Gammaproteobacteria	46.9602	242782
MED4Xe_nophagecontrol_A	Others	0.31509	1629
MED4Xe_nophagecontrol_B	Alphaproteobacteria	49.4285	204853
MED4Xe_nophagecontrol_B	Betaproteobacteria	0.194478	806
MED4Xe_nophagecontrol_B	Gammaproteobacteria	50.0539	207445
MED4Xe_nophagecontrol_B	Others	0.323084	1339
MED4Xe_nophagecontrol_C	Alphaproteobacteria	49.1213	238589
MED4Xe_nophagecontrol_C	Betaproteobacteria	0.209794	1019
MED4Xe_nophagecontrol_C	Gammaproteobacteria	50.3551	244582
MED4Xe_nophagecontrol_C	Others	0.313765	1524
MED4Xe_1stinfection_A	Alphaproteobacteria	64.0258	1033070
MED4Xe_1stinfection_A	Betaproteobacteria	0.197084	3180
MED4Xe_1stinfection_A	Gammaproteobacteria	35.5132	573014
MED4Xe_1stinfection_A	Others	0.263895	4258
MED4Xe_1stinfection_B	Alphaproteobacteria	63.1933	686031
MED4Xe_1stinfection_B	Betaproteobacteria	0.191137	2075
MED4Xe_1stinfection_B	Gammaproteobacteria	36.3618	394747
MED4Xe_1stinfection_B	Others	0.253775	2755
MED4Xe_1stinfection_C	Alphaproteobacteria	63.3434	701735
MED4Xe_1stinfection_C	Betaproteobacteria	0.191005	2116
MED4Xe_1stinfection_C	Gammaproteobacteria	36.2122	401168
MED4Xe_1stinfection_C	Others	0.253379	2807
MED4Xe_2ndinfection_A	Alphaproteobacteria	36.7261	512211
MED4Xe_2ndinfection_A	Betaproteobacteria	1.23061	17163
MED4Xe_2ndinfection_A	Gammaproteobacteria	61.1283	852543
MED4Xe_2ndinfection_A	Others	0.915049	12762
MED4Xe_2ndinfection_B	Alphaproteobacteria	31.5621	1489326
MED4Xe_2ndinfection_B	Betaproteobacteria	1.31159	61890
MED4Xe_2ndinfection_B	Gammaproteobacteria	66.1718	3122457
MED4Xe_2ndinfection_B	Others	0.95454	45042
MED4Xe_2ndinfection_C	Alphaproteobacteria	33.8482	301216
MED4Xe_2ndinfection_C	Betaproteobacteria	1.27823	11375
MED4Xe_2ndinfection_C	Gammaproteobacteria	63.9454	569051
MED4Xe_2ndinfection_C	Others	0.928192	8260
MITS9451Xe_nophagecontrol_A	Alphaproteobacteria	74.9385	502595
MITS9451Xe_nophagecontrol_A	Gammaproteobacteria	20.0335	134360
MITS9451Xe_nophagecontrol_A	Balneolia	2.98072	19991
MITS9451Xe_nophagecontrol_A	Flavobacteriia	0.474148	3180
MITS9451Xe_nophagecontrol_A	Others	1.57319	10551
MITS9451Xe_nophagecontrol_B	Alphaproteobacteria	81.3118	144026
MITS9451Xe_nophagecontrol_B	Gammaproteobacteria	14.7221	26077
MITS9451Xe_nophagecontrol_B	Balneolia	2.12445	3763
MITS9451Xe_nophagecontrol_B	Flavobacteriia	0.417212	739
MITS9451Xe_nophagecontrol_B	Others	1.42439	2523
MITS9451Xe_nophagecontrol_C	Alphaproteobacteria	78.03	453809
MITS9451Xe_nophagecontrol_C	Gammaproteobacteria	17.5533	102087
MITS9451Xe_nophagecontrol_C	Balneolia	2.3859	13876
MITS9451Xe_nophagecontrol_C	Flavobacteriia	0.448603	2609
MITS9451Xe_nophagecontrol_C	Others	1.58223	9202
MITS9451Xe_1stinfection_A	Alphaproteobacteria	69.5222	337921
MITS9451Xe_1stinfection_A	Gammaproteobacteria	18.3863	89369
MITS9451Xe_1stinfection_A	Balneolia	8.92108	43362
MITS9451Xe_1stinfection_A	Flavobacteriia	1.06139	5159
MITS9451Xe_1stinfection_A	Others	2.10899	10251
MITS9451Xe_1stinfection_B	Alphaproteobacteria	69.6838	238830
MITS9451Xe_1stinfection_B	Gammaproteobacteria	19.294	66127
MITS9451Xe_1stinfection_B	Balneolia	8.07157	27664
MITS9451Xe_1stinfection_B	Flavobacteriia	0.947674	3248
MITS9451Xe_1stinfection_B	Others	2.00301	6865
MITS9451Xe_1stinfection_C	Alphaproteobacteria	65.806	762372
MITS9451Xe_1stinfection_C	Gammaproteobacteria	20.5297	237839
MITS9451Xe_1stinfection_C	Balneolia	10.1895	118047
MITS9451Xe_1stinfection_C	Flavobacteriia	1.13827	13187
MITS9451Xe_1stinfection_C	Others	2.33653	27069
MITS9451Xe_2ndinfection_A	Alphaproteobacteria	73.2027	618449
MITS9451Xe_2ndinfection_A	Gammaproteobacteria	19.4933	164688
MITS9451Xe_2ndinfection_A	Balneolia	5.238	44253
MITS9451Xe_2ndinfection_A	Flavobacteriia	0.695749	5878
MITS9451Xe_2ndinfection_A	Others	1.37031	11577
MITS9451Xe_2ndinfection_B	Alphaproteobacteria	65.9683	320337
MITS9451Xe_2ndinfection_B	Gammaproteobacteria	24.0892	116975
MITS9451Xe_2ndinfection_B	Balneolia	7.41137	35989
MITS9451Xe_2ndinfection_B	Flavobacteriia	0.932264	4527
MITS9451Xe_2ndinfection_B	Others	1.59887	7764
MITS9451Xe_2ndinfection_C	Alphaproteobacteria	68.8307	1189322
MITS9451Xe_2ndinfection_C	Gammaproteobacteria	24.9123	430459
MITS9451Xe_2ndinfection_C	Balneolia	4.37046	75517
MITS9451Xe_2ndinfection_C	Flavobacteriia	0.695876	12024
MITS9451Xe_2ndinfection_C	Others	1.19064	20573

### Sheet: Genus
Sample Name	Genus	% Relative Abundance	# of Reads
MED4-Alteromonas_nophagecontrol_A	Alteromonas	97.6002	453879
MED4-Alteromonas_nophagecontrol_A	Others	2.3998	11160
MED4-Alteromonas_nophagecontrol_B	Alteromonas	97.6312	510614
MED4-Alteromonas_nophagecontrol_B	Others	2.36882	12389
MED4-Alteromonas_nophagecontrol_C	Alteromonas	97.5914	8321429
MED4-Alteromonas_nophagecontrol_C	Others	2.4086	205377
MED4-Alteromonas_1stinfection_A	Alteromonas	97.544	799488
MED4-Alteromonas_1stinfection_A	Others	2.45602	20130
MED4-Alteromonas_1stinfection_B	Alteromonas	97.6092	8798866
MED4-Alteromonas_1stinfection_B	Others	2.39085	215520
MED4-Alteromonas_1stinfection_C	Alteromonas	97.6479	2809910
MED4-Alteromonas_1stinfection_C	Others	2.35207	67683
MED4-Alteromonas_2ndinfection_A	Alteromonas	97.6862	1565020
MED4-Alteromonas_2ndinfection_A	Others	2.31379	37069
MED4-Alteromonas_2ndinfection_B	Alteromonas	97.6973	604543
MED4-Alteromonas_2ndinfection_B	Others	2.30271	14249
MED4-Alteromonas_2ndinfection_C	Alteromonas	97.6277	497871
MED4-Alteromonas_2ndinfection_C	Others	2.3723	12098
MED4Xe_1stinfection_A	Alloalcanivorax	1.3374	20174
MED4Xe_1stinfection_A	Alteromonas	18.5744	280186
MED4Xe_1stinfection_A	Marinobacter	10.416	157120
MED4Xe_1stinfection_A	Methylophaga	1.21243	18289
MED4Xe_1stinfection_A	Others	4.21982	63654
MED4Xe_1stinfection_A	Pseudohoeflea	2.9106	43905
MED4Xe_1stinfection_A	Qipengyuania	2.38894	36036
MED4Xe_1stinfection_A	Thalassospira	58.9404	889088
MED4Xe_1stinfection_B	Alloalcanivorax	2.08649	21227
MED4Xe_1stinfection_B	Alteromonas	19.3472	196830
MED4Xe_1stinfection_B	Marinobacter	10.018	101919
MED4Xe_1stinfection_B	Methylophaga	1.05892	10773
MED4Xe_1stinfection_B	Others	4.13406	42058
MED4Xe_1stinfection_B	Pseudohoeflea	2.80374	28524
MED4Xe_1stinfection_B	Qipengyuania	2.24032	22792
MED4Xe_1stinfection_B	Thalassospira	58.3112	593231
MED4Xe_1stinfection_C	Alloalcanivorax	2.13975	22159
MED4Xe_1stinfection_C	Alteromonas	18.9724	196476
MED4Xe_1stinfection_C	Marinobacter	10.2496	106143
MED4Xe_1stinfection_C	Methylophaga	1.03265	10694
MED4Xe_1stinfection_C	Others	4.22785	43783
MED4Xe_1stinfection_C	Pseudohoeflea	2.9955	31021
MED4Xe_1stinfection_C	Qipengyuania	2.81628	29165
MED4Xe_1stinfection_C	Thalassospira	57.566	596145
MED4Xe_2ndinfection_A	Alloalcanivorax	0.810166	10511
MED4Xe_2ndinfection_A	Alteromonas	16.2881	211320
MED4Xe_2ndinfection_A	Marinobacter	8.55303	110966
MED4Xe_2ndinfection_A	Methylophaga	28.2612	366658
MED4Xe_2ndinfection_A	Others	10.2684	133221
MED4Xe_2ndinfection_A	Pseudohoeflea	1.94683	25258
MED4Xe_2ndinfection_A	Qipengyuania	2.19071	28422
MED4Xe_2ndinfection_A	Thalassospira	31.6815	411032
MED4Xe_2ndinfection_B	Alloalcanivorax	1.18881	52366
MED4Xe_2ndinfection_B	Alteromonas	18.3752	809413
MED4Xe_2ndinfection_B	Marinobacter	8.33385	367100
MED4Xe_2ndinfection_B	Methylophaga	30.9075	1361454
MED4Xe_2ndinfection_B	Others	10.6837	470608
MED4Xe_2ndinfection_B	Pseudohoeflea	1.74101	76690
MED4Xe_2ndinfection_B	Qipengyuania	2.2831	100569
MED4Xe_2ndinfection_B	Thalassospira	26.4869	1166727
MED4Xe_2ndinfection_C	Alloalcanivorax	1.16103	9662
MED4Xe_2ndinfection_C	Alteromonas	17.1539	142753
MED4Xe_2ndinfection_C	Marinobacter	8.5651	71278
MED4Xe_2ndinfection_C	Methylophaga	29.7521	247594
MED4Xe_2ndinfection_C	Others	10.4363	86850
MED4Xe_2ndinfection_C	Pseudohoeflea	1.69504	14106
MED4Xe_2ndinfection_C	Qipengyuania	1.99053	16565
MED4Xe_2ndinfection_C	Thalassospira	29.2461	243383
MED4Xe_nophagecontrol_A	Alloalcanivorax	0.506295	2356
MED4Xe_nophagecontrol_A	Alteromonas	20.359	94739
MED4Xe_nophagecontrol_A	Marinobacter	20.1033	93549
MED4Xe_nophagecontrol_A	Methylophaga	1.17462	5466
MED4Xe_nophagecontrol_A	Others	5.69625	26507
MED4Xe_nophagecontrol_A	Pseudohoeflea	4.83538	22501
MED4Xe_nophagecontrol_A	Qipengyuania	5.19146	24158
MED4Xe_nophagecontrol_A	Thalassospira	42.1336	196065
MED4Xe_nophagecontrol_B	Alloalcanivorax	0.446159	1685
MED4Xe_nophagecontrol_B	Alteromonas	29.5156	111471
MED4Xe_nophagecontrol_B	Marinobacter	14.5292	54872
MED4Xe_nophagecontrol_B	Methylophaga	1.54183	5823
MED4Xe_nophagecontrol_B	Others	6.12363	23127
MED4Xe_nophagecontrol_B	Pseudohoeflea	5.85091	22097
MED4Xe_nophagecontrol_B	Qipengyuania	5.34067	20170
MED4Xe_nophagecontrol_B	Thalassospira	36.652	138423
MED4Xe_nophagecontrol_C	Alloalcanivorax	0.500107	2216
MED4Xe_nophagecontrol_C	Alteromonas	30.1457	133577
MED4Xe_nophagecontrol_C	Marinobacter	14.1675	62777
MED4Xe_nophagecontrol_C	Methylophaga	1.56961	6955
MED4Xe_nophagecontrol_C	Others	5.82887	25828
MED4Xe_nophagecontrol_C	Pseudohoeflea	5.301	23489
MED4Xe_nophagecontrol_C	Qipengyuania	5.27257	23363
MED4Xe_nophagecontrol_C	Thalassospira	37.2147	164900
MITS9451Xe_1stinfection_A	Aquicoccus	6.01635	27396
MITS9451Xe_1stinfection_A	Balneola	4.76437	21695
MITS9451Xe_1stinfection_A	Gracilimonas	3.45552	15735
MITS9451Xe_1stinfection_A	Maricaulis	36.0362	164094
MITS9451Xe_1stinfection_A	Marinicella	16.4051	74702
MITS9451Xe_1stinfection_A	Marinobacter	0.245521	1118
MITS9451Xe_1stinfection_A	Nitratireductor	0.593817	2704
MITS9451Xe_1stinfection_A	Oricola	0.0825722	376
MITS9451Xe_1stinfection_A	Others	13.156	59907
MITS9451Xe_1stinfection_A	Roseitalea	0.530351	2415
MITS9451Xe_1stinfection_A	Roseovarius	0.349395	1591
MITS9451Xe_1stinfection_A	Thalassospira	0.383873	1748
MITS9451Xe_1stinfection_A	Thalassovita	13.5122	61529
MITS9451Xe_1stinfection_A	Thiosulfatihalobacter	4.46878	20349
MITS9451Xe_1stinfection_B	Aquicoccus	5.09896	16460
MITS9451Xe_1stinfection_B	Balneola	4.30654	13902
MITS9451Xe_1stinfection_B	Gracilimonas	3.05194	9852
MITS9451Xe_1stinfection_B	Maricaulis	38.7834	125197
MITS9451Xe_1stinfection_B	Marinicella	17.3461	55995
MITS9451Xe_1stinfection_B	Marinobacter	0.191134	617
MITS9451Xe_1stinfection_B	Nitratireductor	0.542423	1751
MITS9451Xe_1stinfection_B	Oricola	0.05607	181
MITS9451Xe_1stinfection_B	Others	12.8022	41327
MITS9451Xe_1stinfection_B	Roseitalea	0.402712	1300
MITS9451Xe_1stinfection_B	Roseovarius	0.339827	1097
MITS9451Xe_1stinfection_B	Thalassospira	0.161705	522
MITS9451Xe_1stinfection_B	Thalassovita	13.0191	42027
MITS9451Xe_1stinfection_B	Thiosulfatihalobacter	3.89795	12583
MITS9451Xe_1stinfection_C	Aquicoccus	5.16725	56247
MITS9451Xe_1stinfection_C	Balneola	5.4005	58786
MITS9451Xe_1stinfection_C	Gracilimonas	3.92916	42770
MITS9451Xe_1stinfection_C	Maricaulis	36.4146	396384
MITS9451Xe_1stinfection_C	Marinicella	18.0732	196732
MITS9451Xe_1stinfection_C	Marinobacter	0.286901	3123
MITS9451Xe_1stinfection_C	Nitratireductor	0.510322	5555
MITS9451Xe_1stinfection_C	Oricola	0.0544772	593
MITS9451Xe_1stinfection_C	Others	13.7238	149387
MITS9451Xe_1stinfection_C	Roseitalea	0.356261	3878
MITS9451Xe_1stinfection_C	Roseovarius	0.344961	3755
MITS9451Xe_1stinfection_C	Thalassospira	0.20468	2228
MITS9451Xe_1stinfection_C	Thalassovita	12.1966	132763
MITS9451Xe_1stinfection_C	Thiosulfatihalobacter	3.33735	36328
MITS9451Xe_2ndinfection_A	Aquicoccus	5.09692	40076
MITS9451Xe_2ndinfection_A	Balneola	2.83398	22283
MITS9451Xe_2ndinfection_A	Gracilimonas	2.00107	15734
MITS9451Xe_2ndinfection_A	Maricaulis	30.0733	236460
MITS9451Xe_2ndinfection_A	Marinicella	17.8387	140262
MITS9451Xe_2ndinfection_A	Marinobacter	0.707128	5560
MITS9451Xe_2ndinfection_A	Nitratireductor	0.624206	4908
MITS9451Xe_2ndinfection_A	Oricola	0.0353564	278
MITS9451Xe_2ndinfection_A	Others	9.53745	74991
MITS9451Xe_2ndinfection_A	Roseitalea	0.230834	1815
MITS9451Xe_2ndinfection_A	Roseovarius	0.254871	2004
MITS9451Xe_2ndinfection_A	Thalassospira	0.0109376	86
MITS9451Xe_2ndinfection_A	Thalassovita	27.7502	218194
MITS9451Xe_2ndinfection_A	Thiosulfatihalobacter	3.00504	23628
MITS9451Xe_2ndinfection_B	Aquicoccus	4.28351	19549
MITS9451Xe_2ndinfection_B	Balneola	3.94519	18005
MITS9451Xe_2ndinfection_B	Gracilimonas	2.83405	12934
MITS9451Xe_2ndinfection_B	Maricaulis	27.3144	124657
MITS9451Xe_2ndinfection_B	Marinicella	23.5149	107317
MITS9451Xe_2ndinfection_B	Marinobacter	0.335687	1532
MITS9451Xe_2ndinfection_B	Nitratireductor	0.532234	2429
MITS9451Xe_2ndinfection_B	Oricola	0.0214734	98
MITS9451Xe_2ndinfection_B	Others	8.73925	39884
MITS9451Xe_2ndinfection_B	Roseitalea	0.124239	567
MITS9451Xe_2ndinfection_B	Roseovarius	0.181648	829
MITS9451Xe_2ndinfection_B	Thalassospira	0.0092029	42
MITS9451Xe_2ndinfection_B	Thalassovita	26.2129	119630
MITS9451Xe_2ndinfection_B	Thiosulfatihalobacter	1.95123	8905
MITS9451Xe_2ndinfection_C	Aquicoccus	4.49284	72774
MITS9451Xe_2ndinfection_C	Balneola	2.33501	37822
MITS9451Xe_2ndinfection_C	Gracilimonas	1.67103	27067
MITS9451Xe_2ndinfection_C	Maricaulis	28.2031	456828
MITS9451Xe_2ndinfection_C	Marinicella	24.403	395275
MITS9451Xe_2ndinfection_C	Marinobacter	0.313067	5071
MITS9451Xe_2ndinfection_C	Nitratireductor	0.5673	9189
MITS9451Xe_2ndinfection_C	Oricola	0.0240156	389
MITS9451Xe_2ndinfection_C	Others	8.00998	129744
MITS9451Xe_2ndinfection_C	Roseitalea	0.143291	2321
MITS9451Xe_2ndinfection_C	Roseovarius	0.191878	3108
MITS9451Xe_2ndinfection_C	Thalassospira	0.00765537	124
MITS9451Xe_2ndinfection_C	Thalassovita	27.819	450606
MITS9451Xe_2ndinfection_C	Thiosulfatihalobacter	1.81883	29461
MITS9451Xe_nophagecontrol_A	Aquicoccus	9.79679	56367
MITS9451Xe_nophagecontrol_A	Balneola	1.47611	8493
MITS9451Xe_nophagecontrol_A	Gracilimonas	1.13894	6553
MITS9451Xe_nophagecontrol_A	Maricaulis	11.1987	64433
MITS9451Xe_nophagecontrol_A	Marinicella	3.68829	21221
MITS9451Xe_nophagecontrol_A	Marinobacter	10.8372	62353
MITS9451Xe_nophagecontrol_A	Nitratireductor	1.32126	7602
MITS9451Xe_nophagecontrol_A	Oricola	1.55415	8942
MITS9451Xe_nophagecontrol_A	Others	22.847	131453
MITS9451Xe_nophagecontrol_A	Roseitalea	11.2738	64865
MITS9451Xe_nophagecontrol_A	Roseovarius	5.33768	30711
MITS9451Xe_nophagecontrol_A	Thalassospira	2.00204	11519
MITS9451Xe_nophagecontrol_A	Thalassovita	13.9041	79999
MITS9451Xe_nophagecontrol_A	Thiosulfatihalobacter	3.62398	20851
MITS9451Xe_nophagecontrol_B	Aquicoccus	11.4849	17724
MITS9451Xe_nophagecontrol_B	Balneola	0.970679	1498
MITS9451Xe_nophagecontrol_B	Gracilimonas	0.734813	1134
MITS9451Xe_nophagecontrol_B	Maricaulis	11.2289	17329
MITS9451Xe_nophagecontrol_B	Marinicella	4.01166	6191
MITS9451Xe_nophagecontrol_B	Marinobacter	6.48566	10009
MITS9451Xe_nophagecontrol_B	Nitratireductor	1.57913	2437
MITS9451Xe_nophagecontrol_B	Oricola	1.55257	2396
MITS9451Xe_nophagecontrol_B	Others	22.5829	34851
MITS9451Xe_nophagecontrol_B	Roseitalea	11.6488	17977
MITS9451Xe_nophagecontrol_B	Roseovarius	4.80544	7416
MITS9451Xe_nophagecontrol_B	Thalassospira	2.35931	3641
MITS9451Xe_nophagecontrol_B	Thalassovita	15.5561	24007
MITS9451Xe_nophagecontrol_B	Thiosulfatihalobacter	4.99919	7715
MITS9451Xe_nophagecontrol_C	Aquicoccus	11.1018	56028
MITS9451Xe_nophagecontrol_C	Balneola	1.0801	5451
MITS9451Xe_nophagecontrol_C	Gracilimonas	0.856393	4322
MITS9451Xe_nophagecontrol_C	Maricaulis	11.6738	58915
MITS9451Xe_nophagecontrol_C	Marinicella	4.12146	20800
MITS9451Xe_nophagecontrol_C	Marinobacter	8.14108	41086
MITS9451Xe_nophagecontrol_C	Nitratireductor	1.52455	7694
MITS9451Xe_nophagecontrol_C	Oricola	1.42428	7188
MITS9451Xe_nophagecontrol_C	Others	22.977	115959
MITS9451Xe_nophagecontrol_C	Roseitalea	10.7467	54236
MITS9451Xe_nophagecontrol_C	Roseovarius	4.14425	20915
MITS9451Xe_nophagecontrol_C	Thalassospira	2.16417	10922
MITS9451Xe_nophagecontrol_C	Thalassovita	14.7982	74683
MITS9451Xe_nophagecontrol_C	Thiosulfatihalobacter	5.24615	26476
