## Supporting Information Table S3 for "Influence of heterotrophs on phage infection of marine picocyanobacteria"

### Sheet: Sheet1
sample_name	accession	study	bioproject_accession	biosample_accession
MED4-Alteromonas_nophagecontrol_A	SRR34889147	SRP607052	PRJNA1302459	SAMN50479630
MED4-Alteromonas_nophagecontrol_B	SRR34889146	SRP607052	PRJNA1302459	SAMN50479631
MED4-Alteromonas_nophagecontrol_C	SRR34889135	SRP607052	PRJNA1302459	SAMN50479632
MED4-Alteromonas_1stinfection_A	SRR34889127	SRP607052	PRJNA1302459	SAMN50479633
MED4-Alteromonas_1stinfection_B	SRR34889126	SRP607052	PRJNA1302459	SAMN50479634
MED4-Alteromonas_1stinfection_C	SRR34889125	SRP607052	PRJNA1302459	SAMN50479635
MED4-Alteromonas_2ndinfection_A	SRR34889124	SRP607052	PRJNA1302459	SAMN50479636
MED4-Alteromonas_2ndinfection_B	SRR34889123	SRP607052	PRJNA1302459	SAMN50479637
MED4-Alteromonas_2ndinfection_C	SRR34889122	SRP607052	PRJNA1302459	SAMN50479638
MED4Xe_nophagecontrol_A	SRR34889121	SRP607052	PRJNA1302459	SAMN50479639
MED4Xe_nophagecontrol_B	SRR34889145	SRP607052	PRJNA1302459	SAMN50479640
MED4Xe_nophagecontrol_C	SRR34889144	SRP607052	PRJNA1302459	SAMN50479641
MED4Xe_1stinfection_A	SRR34889143	SRP607052	PRJNA1302459	SAMN50479642
MED4Xe_1stinfection_B	SRR34889142	SRP607052	PRJNA1302459	SAMN50479643
MED4Xe_1stinfection_C	SRR34889141	SRP607052	PRJNA1302459	SAMN50479644
MED4Xe_2ndinfection_A	SRR34889140	SRP607052	PRJNA1302459	SAMN50479645
MED4Xe_2ndinfection_B	SRR34889139	SRP607052	PRJNA1302459	SAMN50479646
MED4Xe_2ndinfection_C	SRR34889138	SRP607052	PRJNA1302459	SAMN50479647
MITS9451Xe_nophagecontrol_A	SRR34889137	SRP607052	PRJNA1302459	SAMN50479648
MITS9451Xe_nophagecontrol_B	SRR34889136	SRP607052	PRJNA1302459	SAMN50479649
MITS9451Xe_nophagecontrol_C	SRR34889134	SRP607052	PRJNA1302459	SAMN50479650
MITS9451Xe_1stinfection_A	SRR34889133	SRP607052	PRJNA1302459	SAMN50479651
MITS9451Xe_1stinfection_B	SRR34889132	SRP607052	PRJNA1302459	SAMN50479652
MITS9451Xe_1stinfection_C	SRR34889131	SRP607052	PRJNA1302459	SAMN50479653
MITS9451Xe_2ndinfection_A	SRR34889130	SRP607052	PRJNA1302459	SAMN50479654
MITS9451Xe_2ndinfection_B	SRR34889129	SRP607052	PRJNA1302459	SAMN50479655
MITS9451Xe_2ndinfection_C	SRR34889128	SRP607052	PRJNA1302459	SAMN50479656
